# Leptomeningeal anti-tumor immunity follows unique signaling principles

**DOI:** 10.1101/2023.03.17.533041

**Authors:** Jan Remsik, Xinran Tong, Russell Z. Kunes, Min Jun Li, Ahmed Osman, Kiana Chabot, Ugur T. Sener, Jessica A. Wilcox, Danielle Isakov, Jenna Snyder, Tejus A. Bale, Ronan Chaligné, Dana Pe’er, Adrienne Boire

## Abstract

Metastasis to the cerebrospinal fluid (CSF)-filled leptomeninges, or leptomeningeal metastasis (LM), represents a fatal complication of cancer. Proteomic and transcriptomic analyses of human CSF reveal a substantial inflammatory infiltrate in LM. We find the solute and immune composition of CSF in the setting of LM changes dramatically, with notable enrichment in IFN-γ signaling. To investigate the mechanistic relationships between immune cell signaling and cancer cells within the leptomeninges, we developed syngeneic lung, breast, and melanoma LM mouse models. Here we show that transgenic host mice, lacking IFN-γ or its receptor, fail to control LM growth. Overexpression of *Ifng* through a targeted AAV system controls cancer cell growth independent of adaptive immunity. Instead, leptomeningeal IFN-γ actively recruits and activates peripheral myeloid cells, generating a diverse spectrum of dendritic cell subsets. These migratory, CCR7+ dendritic cells orchestrate the influx, proliferation, and cytotoxic action of natural killer cells to control cancer cell growth in the leptomeninges. This work uncovers leptomeningeal-specific IFN-γ signaling and suggests a novel immune-therapeutic approach against tumors within this space.
