## Supplemental Tables for "Leptomeningeal anti-tumor immunity follows unique signaling principles"

### Sheet: STable1
Supplementary table 1. Targeted CSF proteomic data comparison in breast cancer patients with and without leptomeningeal metastasis. Unpaired t test with Welch correction. Related to fig S2A.
Analyte	P value	Mean of LM+	Mean of LM-	Difference	SE of difference	t ratio	df	q value
IL8	0.001092	10.26	8.448	1.811	0.5164	3.507	42.03	0.003703
VEGFA	0.001626	11.54	10.24	1.303	0.3857	3.378	40.39	0.004073
CD8A	0.091983	5.35	4.797	0.5534	0.3208	1.725	41.04	0.059424
MCP-3	0.001994	1.404	0.6187	0.7852	0.2359	3.329	36.74	0.004073
GDNF	0.012718	0.9747	0.6273	0.3475	0.1336	2.601	42.78	0.012625
CDCP1	0.016338	4.546	3.68	0.8662	0.3443	2.516	37.03	0.014776
CD244	0.089962	1.805	1.47	0.3352	0.1932	1.735	42.79	0.059056
IL7	0.088547	1.028	0.8042	0.2236	0.128	1.747	38.76	0.059056
OPG	0.239212	10.3	9.994	0.303	0.2539	1.194	42.45	0.133369
LAP TGF-beta-1	0.007035	4.022	2.99	1.032	0.3636	2.839	40.65	0.008676
uPA	0.070972	7.717	7.245	0.4723	0.2551	1.852	42.68	0.048959
IL6	0.002258	4.337	2.81	1.527	0.4698	3.25	42.52	0.004377
IL-17C	0.000205	2.574	0.5683	2.005	0.4698	4.268	27.92	0.00139
MCP-1	0.000109	13.42	12.26	1.166	0.2735	4.264	42.67	0.000886
IL-17A	0.424393	0.5279	0.4279	0.1	0.124	0.8066	42.24	0.210644
CXCL11	2.3e-05	4.619	2.418	2.201	0.4636	4.747	42.94	0.000314
AXIN1	0.022099	0.58	0.1217	0.4583	0.1913	2.396	34.82	0.018355
TRAIL	0.002002	3.241	2.053	1.189	0.3535	3.363	32.22	0.004073
IL-20RA	0.008359	1.015	0.4741	0.5405	0.194	2.786	37.18	0.00945
CXCL9	0.002729	4.788	3.23	1.558	0.4883	3.192	40.63	0.004443
CST5	0.253068	6.342	6.117	0.2244	0.1931	1.162	34.5	0.139187
IL-2RB	0.829935	0.205	0.1855	0.01955	0.09043	0.2162	39.53	0.387542
IL-1 alpha	0.284868	-0.9629	-0.5193	-0.4436	0.4039	1.098	20.32	0.152554
OSM	0.001652	2.145	1.03	1.116	0.3305	3.375	39.97	0.004073
IL2	0.008725	0.4703	0.2708	0.1996	0.07259	2.749	42.56	0.009597
CXCL1	0.011518	8.626	6.835	1.791	0.6786	2.64	42.92	0.011719
TSLP	0.404767	0.5981	0.4905	0.1076	0.1276	0.8436	34.07	0.203383
CCL4	0.018311	3.985	3.294	0.6913	0.2814	2.457	41.36	0.016202
CD6	0.015706	1.49	1.044	0.4452	0.1769	2.517	42.33	0.014776
SCF	0.016019	5.372	4.489	0.8824	0.3509	2.515	40.01	0.014776
IL18	0.00031	3.925	2.866	1.059	0.2687	3.94	41.03	0.001758
SLAMF1	0.201917	0.4262	0.2768	0.1494	0.1153	1.296	42.91	0.117941
TGF-alpha	0.981033	5.292	5.296	-0.004909	0.2052	0.02392	40.75	0.434001
MCP-4	0.027923	7.267	6.281	0.9856	0.429	2.298	33.67	0.022284
CCL11	0.002459	2.448	1.64	0.8084	0.2511	3.22	42.58	0.004443
TNFSF14	0.86879	1.281	1.248	0.03281	0.1974	0.1662	40.61	0.397301
FGF-23	0.837929	1.064	1.006	0.05797	0.2814	0.206	36.87	0.387542
IL-10RA	0.364251	0.3556	0.2906	0.06498	0.07084	0.9173	41.6	0.190064
FGF-5	0.019307	2.507	3.103	-0.5959	0.2446	2.436	40.88	0.016719
MMP-1	0.430031	7.934	7.398	0.5367	0.6719	0.7988	33.64	0.210871
LIF-R	0.627137	3.678	3.778	-0.09952	0.2028	0.4907	30.44	0.300288
FGF-21	0.006748	1.919	0.952	0.9673	0.3344	2.893	32.7	0.008676
CCL19	0.063421	8.379	7.627	0.7512	0.3941	1.906	42.43	0.044504
IL-15RA	0.007404	0.251	-0.0664	0.3174	0.112	2.835	36.86	0.008864
IL-10RB	0.007913	3.389	2.706	0.6831	0.245	2.789	42.05	0.009202
IL-22 RA1	0.379039	0.5724	0.431	0.1414	0.159	0.8893	40.82	0.192836
IL-18R1	0.042953	4.342	3.72	0.6221	0.298	2.088	41.79	0.032374
PD-L1	0.783166	4.346	4.282	0.06372	0.23	0.277	40.63	0.370638
Beta-NGF	0.204581	0.04795	-0.08685	0.1348	0.1041	1.294	32.74	0.117941
CXCL5	0.438173	5.077	4.61	0.4664	0.5956	0.7832	39.68	0.212305
TRANCE	0.261162	0.5589	0.3179	0.2411	0.2117	1.139	42.76	0.141724
HGF	0.034784	8.313	7.741	0.5726	0.2624	2.182	41.6	0.026823
IL-12B	0.00691	3.114	2.028	1.085	0.3811	2.848	40.07	0.008676
IL-24	0.371453	0.09088	-0.09001	0.1809	0.2003	0.9032	42.78	0.191369
IL13	0.181975	0.237	0.1159	0.121	0.0885	1.368	28.91	0.108918
ARTN	0.00509	0.8267	0.2599	0.5668	0.1875	3.023	29.99	0.007399
MMP-10	0.001806	6.498	4.897	1.6	0.4755	3.366	36.56	0.004073
IL10	0.00187	1.115	0.6072	0.5074	0.1514	3.351	36.84	0.004073
TNF	0.00041	0.9636	0.02741	0.9361	0.2366	3.956	31.16	0.001854
CCL23	0.001012	4.333	3.104	1.229	0.3482	3.528	42.82	0.003703
CD5	0.005426	2.221	1.364	0.8574	0.2919	2.937	40.8	0.007615
CCL3	0.087029	4.904	4.146	0.7574	0.4282	1.769	30.29	0.059035
Flt3L	0.034929	8.752	8.249	0.5033	0.2311	2.178	43	0.026823
CXCL6	0.01002	5.451	3.835	1.616	0.5985	2.701	40.93	0.010457
CXCL10	<0.000001	11.5	8.657	2.846	0.4937	5.764	42.23	3.5e-05
4E-BP1	0.000751	5.713	3.156	2.557	0.7036	3.635	42.17	0.003055
IL-20	0.058692	0.4241	0.1257	0.2984	0.1523	1.959	32.56	0.042656
SIRT2	0.099973	2.342	1.927	0.4153	0.2469	1.682	41.85	0.063576
CCL28	0.001915	2.229	1.067	1.162	0.3423	3.393	30.79	0.004073
DNER	0.063045	10.13	10.37	-0.2375	0.1245	1.908	43	0.044504
EN-RAGE	0.945418	0.6481	0.6679	-0.01976	0.2867	0.06893	36.81	0.422841
CD40	0.210017	9.637	9.358	0.2783	0.2185	1.273	41	0.118718
IL33	0.020499	0.6085	0.3801	0.2284	0.09483	2.408	41.97	0.017381
IFN-gamma	0.002657	3.37	1.843	1.527	0.478	3.194	42.2	0.004443
FGF-19	0.005042	5.769	4.571	1.198	0.4024	2.976	38.24	0.007399
IL4	0.288664	-0.4993	-0.6196	0.1204	0.1117	1.077	35.63	0.152579
LIF	5.5e-05	3.936	0.8164	3.119	0.6559	4.756	27.73	0.000562
NRTN	0.045241	0.3158	0.1074	0.2084	0.1007	2.07	38.55	0.033478
MCP-2	1.6e-05	7.07	4.879	2.191	0.4498	4.871	42.82	0.000314
CASP-8	0.002669	1.909	0.8567	1.052	0.3248	3.238	34.3	0.004443
CCL25	0.026593	2.248	1.512	0.7366	0.3207	2.297	42.9	0.021646
CX3CL1	0.009803	2.278	1.306	0.9718	0.3575	2.719	38.24	0.010457
TNFRSF9	0.001491	3.986	2.942	1.044	0.3053	3.421	38.55	0.004073
NT-3	0.14372	0.2575	0.1444	0.1131	0.07595	1.489	43	0.089991
TWEAK	0.00579	8.885	9.542	-0.6566	0.2247	2.922	38.57	0.007855
CCL20	0.000345	4.119	2.014	2.104	0.5399	3.898	41.73	0.001758
ST1A1	0.170773	0.6174	0.2856	0.3318	0.2375	1.397	36.36	0.103738
STAMBP	0.00451	2.256	1.169	1.087	0.3562	3.052	32.4	0.007059
IL5	0.205745	0.4537	0.3209	0.1329	0.1034	1.285	42.69	0.117941
ADA	0.885466	5.171	5.136	0.03509	0.2421	0.145	40.56	0.400428
TNFB	0.01526	2.318	1.624	0.6937	0.2738	2.533	40.54	0.014776
CSF-1	0.146706	9.364	9.061	0.3036	0.2054	1.478	42.35	0.090469

### Sheet: STable2
Supplementary table 2. Targeted CSF proteomic data comparison in lung cancer patients with and without leptomeningeal metastasis. Unpaired t test with Welch correction. Related to fig S2B.
Analyte	P value	Mean of LM+	Mean of LM-	Difference	SE of difference	t ratio	df	q value
IL8	0.003935	10.37	8.565	1.803	0.5726	3.149	27.4	0.011464
VEGFA	0.000387	12.21	10.48	1.732	0.418	4.144	23.21	0.002458
CD8A	0.928737	5.154	5.116	0.03833	0.4243	0.09034	25.05	0.798227
MCP-3	0.031256	1.805	0.9393	0.8656	0.3817	2.268	28	0.055644
GDNF	0.50109	0.818	0.9039	-0.08594	0.1261	0.6816	27.94	0.499442
CDCP1	0.002437	4.903	3.725	1.178	0.3472	3.393	23.63	0.009014
CD244	0.200135	1.978	1.638	0.3399	0.258	1.318	23.91	0.256953
IL7	0.000667	1.676	0.7952	0.8807	0.2171	4.057	19.09	0.003607
OPG	0.959835	10.06	10.04	0.02132	0.4191	0.05086	25.16	0.803457
LAP TGF-beta-1	0.003766	4.373	3.095	1.278	0.4011	3.186	25.68	0.011464
uPA	9e-06	9.47	7.51	1.96	0.3294	5.95	19.43	0.000345
IL6	0.008817	4.523	2.895	1.628	0.5712	2.85	24.08	0.020827
IL-17C	0.000636	3.41	1.144	2.266	0.5715	3.966	22.44	0.003607
MCP-1	0.000152	13.74	12.39	1.346	0.3066	4.39	27.47	0.001437
IL-17A	0.239556	0.6634	0.4572	0.2062	0.1716	1.202	27.66	0.30244
CXCL11	0.003772	4.832	2.943	1.888	0.5956	3.171	26.95	0.011464
AXIN1	0.006981	0.6884	0.02239	0.666	0.2205	3.02	19.2	0.017059
TRAIL	3.1e-05	4.273	2.155	2.117	0.3991	5.305	20.56	0.000791
IL-20RA	0.147299	1.027	0.6371	0.3904	0.2586	1.51	19.33	0.199249
CXCL9	0.261116	5.554	4.623	0.9315	0.8097	1.15	24.37	0.319025
CST5	0.009595	7.093	6.201	0.892	0.3103	2.874	19.33	0.021378
IL-2RB	0.278529	0.1071	0.2207	-0.1136	0.1026	1.108	25.18	0.329665
IL-1 alpha	0.402079	-0.9717	-0.6711	-0.3006	0.3513	0.8557	20.47	0.417226
OSM	7.5e-05	3.547	1.315	2.233	0.451	4.95	20.23	0.001132
IL2	0.626731	0.3136	0.3588	-0.04511	0.09172	0.4918	27.87	0.600948
CXCL1	0.004637	8.722	6.829	1.894	0.6087	3.111	24.85	0.012437
TSLP	0.965209	0.4516	0.4596	-0.007991	0.1806	0.04425	17.47	0.803457
CCL4	0.027202	4.305	3.545	0.7603	0.3253	2.337	26.66	0.050257
CD6	0.11736	1.754	1.256	0.4978	0.3071	1.621	25.4	0.164631
SCF	0.000253	7.124	4.805	2.319	0.5149	4.503	18.67	0.002008
IL18	0.002084	4.753	3.299	1.454	0.4263	3.412	26.49	0.008769
SLAMF1	0.756572	0.5223	0.4674	0.05493	0.175	0.3138	22.43	0.682266
TGF-alpha	0.916922	5.287	5.265	0.02164	0.2053	0.1054	24.12	0.798227
MCP-4	0.004761	9.51	7.355	2.156	0.7008	3.076	27.03	0.012437
CCL11	0.16884	2.271	1.951	0.3201	0.226	1.416	25.43	0.22051
TNFSF14	0.701546	1.436	1.346	0.08995	0.2323	0.3873	27.46	0.640266
FGF-23	0.348172	0.9615	1.156	-0.1942	0.201	0.9659	16.31	0.382232
IL-10RA	0.601737	0.3789	0.3306	0.04822	0.09125	0.5285	25.51	0.584379
FGF-5	0.050215	2.723	3.347	-0.6247	0.3008	2.077	21.12	0.086449
MMP-1	0.001375	10.05	6.674	3.373	0.9157	3.683	21.07	0.006511
LIF-R	0.392934	3.683	3.905	-0.2219	0.2552	0.8693	25.07	0.413399
FGF-21	0.97847	1.573	1.562	0.01073	0.3929	0.02731	21.16	0.805643
CCL19	0.291478	8.067	7.523	0.5439	0.5059	1.075	27.99	0.339684
IL-15RA	0.554208	0.3115	0.2101	0.1014	0.1693	0.5988	27.59	0.545211
IL-10RB	0.002999	3.906	2.856	1.05	0.3173	3.308	23.57	0.010326
IL-22 RA1	0.698129	0.4828	0.3835	0.09932	0.2523	0.3937	19.3	0.640266
IL-18R1	0.335396	4.233	3.88	0.3527	0.3597	0.9806	27.35	0.373621
PD-L1	0.836252	4.664	4.593	0.07092	0.3396	0.2088	25.53	0.745248
Beta-NGF	0.065468	0.1541	-0.08012	0.2342	0.1217	1.924	25.88	0.107809
CXCL5	0.019175	5.78	4.358	1.422	0.5564	2.556	19.29	0.040348
TRANCE	0.017694	0.9525	0.1461	0.8064	0.3121	2.584	20.08	0.038295
HGF	0.088956	8.434	7.801	0.6332	0.3593	1.762	27.99	0.134769
IL-12B	0.09472	3.551	2.451	1.1	0.6361	1.73	27.96	0.140687
IL-24	0.362513	-0.07209	0.07678	-0.1489	0.1606	0.9269	26.02	0.389715
IL13	0.311027	0.051	0.1509	-0.09993	0.09678	1.032	26.96	0.356974
ARTN	0.365277	0.5579	0.3579	0.2	0.2162	0.9248	21.68	0.389715
MMP-10	4.2e-05	7.79	4.839	2.951	0.5637	5.235	19.68	0.0008
IL10	0.001219	1.43	0.6434	0.7868	0.2108	3.732	21.13	0.006158
TNF	0.026375	0.8714	0.16	0.7114	0.301	2.363	24.49	0.049948
CCL23	0.022074	4.814	3.682	1.132	0.462	2.45	23.72	0.044004
CD5	0.104111	2.504	1.815	0.6891	0.4099	1.681	27.35	0.151662
CCL3	0.024264	5.437	4.547	0.8896	0.3734	2.383	27.84	0.047128
Flt3L	0.085784	9.08	8.562	0.518	0.2901	1.786	26.08	0.132616
CXCL6	0.002379	5.584	3.655	1.929	0.5705	3.382	24.92	0.009014
CXCL10	0.002499	11.93	9.805	2.129	0.6374	3.34	26.47	0.009014
4E-BP1	0.000389	6.274	3.333	2.94	0.7045	4.173	22.19	0.002458
IL-20	0.866822	0.1685	0.1574	0.01115	0.06585	0.1693	27.06	0.763509
SIRT2	0.128849	2.673	2.215	0.4571	0.2914	1.569	25.9	0.17746
CCL28	0.166714	1.641	1.397	0.2439	0.1715	1.422	26.21	0.22051
DNER	0.477195	10.28	10.39	-0.1056	0.1452	0.7277	16.14	0.481967
EN-RAGE	0.937851	0.5232	0.542	-0.01881	0.2389	0.07873	25.94	0.798227
CD40	0.005073	10.75	9.76	0.9852	0.3228	3.052	26.83	0.01281
IL33	0.278413	0.4274	0.534	-0.1065	0.09618	1.107	25.56	0.329665
IFN-gamma	0.019896	4.362	2.666	1.696	0.683	2.483	25.67	0.040734
FGF-19	0.001505	6.608	4.768	1.84	0.5062	3.634	21.54	0.006706
IL4	0.646445	-0.5759	-0.5061	-0.06982	0.1504	0.4642	25.37	0.612103
LIF	3e-06	4.495	1.178	3.317	0.5416	6.125	23.95	0.000192
NRTN	0.259187	0.2721	0.1607	0.1114	0.09638	1.156	23.42	0.319025
MCP-2	0.003797	7.069	5.379	1.69	0.5348	3.159	27.78	0.011464
CASP-8	0.000111	2.633	0.8919	1.741	0.3512	4.956	17.45	0.001206
CCL25	0.058768	2.203	1.549	0.6546	0.3303	1.982	24.62	0.098926
CX3CL1	0.009073	2.572	1.495	1.077	0.3825	2.816	26.46	0.020827
TNFRSF9	0.004622	5.351	3.557	1.795	0.5823	3.082	27.65	0.012437
NT-3	0.321876	0.1341	0.2216	-0.08751	0.08673	1.009	27.13	0.363913
TWEAK	0.067475	8.88	9.564	-0.6844	0.3588	1.907	26.23	0.108749
CCL20	0.000265	5.33	2.098	3.232	0.7206	4.486	18.61	0.002008
ST1A1	0.116057	0.6935	0.2572	0.4363	0.2654	1.644	19.63	0.164631
STAMBP	0.000111	3.228	1.25	1.978	0.3961	4.992	17	0.001206
IL5	0.668298	0.3502	0.3923	-0.04208	0.09716	0.433	27.99	0.624983
ADA	0.433817	4.729	5.063	-0.3339	0.419	0.7968	22.69	0.444077
TNFB	0.072512	2.962	1.843	1.119	0.5942	1.883	22.72	0.114434
CSF-1	0.031587	9.822	9.178	0.6437	0.284	2.267	27.07	0.055644

### Sheet: STable3
Supplementary table 3. Targeted CSF proteomic data comparison in melanoma patients with and without leptomeningeal metastasis. Unpaired t test with Welch correction. Related to fig S2C.
Analyte	P value	Mean of LM+	Mean of LM-	Difference	SE of difference	t ratio	df	q value
IL8	0.007259	10.62	8.774	1.849	0.6092	3.035	17.61	0.078127
VEGFA	0.175986	11.14	10.42	0.718	0.5015	1.432	12.92	0.429108
CD8A	0.386145	5.614	5.214	0.4001	0.4497	0.8896	16.91	0.559604
MCP-3	0.028557	2.307	0.8128	1.494	0.6257	2.387	17.4	0.180161
GDNF	0.133573	1.348	0.8294	0.5182	0.3264	1.588	14.71	0.381102
CDCP1	0.568586	3.611	3.741	-0.1299	0.2236	0.5811	17.47	0.731153
CD244	0.377404	1.79	1.552	0.2377	0.2624	0.9057	17.48	0.559604
IL7	0.937219	0.8395	0.8474	-0.007837	0.09849	0.07957	24.81	0.961439
OPG	0.329391	9.669	10.11	-0.4423	0.4397	1.006	16	0.530074
LAP TGF-beta-1	0.08397	4.057	3.199	0.8575	0.4711	1.82	19.7	0.290164
uPA	0.183299	8.351	7.753	0.598	0.434	1.378	20.21	0.429108
IL6	0.050375	5.558	3.706	1.852	0.8915	2.078	20.66	0.229961
IL-17C	0.833012	0.9022	0.9392	-0.03704	0.1738	0.2131	24.38	0.894753
MCP-1	0.015831	14.02	12.87	1.155	0.4352	2.654	18.63	0.120447
IL-17A	0.399178	0.4954	0.3507	0.1447	0.1685	0.8588	23.33	0.560692
CXCL11	0.001461	6.256	3.925	2.331	0.6282	3.71	19.23	0.078127
AXIN1	0.044952	0.4031	-0.07123	0.4743	0.2201	2.155	17.98	0.229961
TRAIL	0.251698	2.74	2.345	0.3956	0.3345	1.183	18.75	0.503176
IL-20RA	0.196505	0.4437	0.5986	-0.1549	0.1164	1.331	22.41	0.444059
CXCL9	0.141636	6.42	5.259	1.161	0.7631	1.521	23.26	0.391859
CST5	0.998254	6.056	6.056	0.0003283	0.1468	0.002236	11.43	0.990659
IL-2RB	0.724122	0.07245	0.143	-0.07052	0.1972	0.3575	21.94	0.806248
IL-1 alpha	0.597904	-0.8751	-1.069	0.1934	0.361	0.5358	20.38	0.758176
OSM	0.085112	2.979	1.747	1.231	0.6806	1.809	20.48	0.290164
IL2	0.512934	0.3483	0.4521	-0.1038	0.156	0.6653	21.57	0.669012
CXCL1	0.010008	9.001	6.818	2.183	0.7367	2.963	14.42	0.091373
TSLP	0.703498	0.3892	0.3283	0.06092	0.1577	0.3864	19.13	0.794226
CCL4	0.007702	5.347	3.897	1.45	0.4749	3.054	15.7	0.078127
CD6	0.048036	2.014	1.257	0.7573	0.3518	2.153	14.99	0.229961
SCF	0.661524	5.244	5.063	0.1808	0.4057	0.4456	16.98	0.794226
IL18	0.278994	4.52	3.802	0.7186	0.6449	1.114	19.1	0.512811
SLAMF1	0.385591	0.4267	0.2505	0.1762	0.1995	0.8834	24.58	0.559604
TGF-alpha	0.98722	5.186	5.183	0.003342	0.2049	0.01631	13.78	0.990475
MCP-4	0.122342	9.333	8.19	1.143	0.7073	1.617	19.15	0.372327
CCL11	0.180259	2.397	1.984	0.4128	0.2939	1.405	15.16	0.429108
TNFSF14	0.663495	1.423	1.31	0.1131	0.2545	0.4442	14.34	0.794226
FGF-23	0.627698	1.014	1.077	-0.06288	0.128	0.4911	24.54	0.785053
IL-10RA	0.704625	0.3026	0.3544	-0.05176	0.1345	0.3848	19.26	0.794226
FGF-5	0.057638	2.6	3.176	-0.5764	0.2836	2.032	17.42	0.247002
MMP-1	0.003207	9.155	7.002	2.153	0.6591	3.267	24.49	0.078127
LIF-R	0.019802	3.547	3.981	-0.434	0.1697	2.557	18	0.13907
FGF-21	0.312331	2.099	1.331	0.7676	0.7345	1.045	15.17	0.52807
CCL19	0.286995	8.773	8.025	0.7484	0.6818	1.098	17.73	0.512811
IL-15RA	0.127411	0.1325	-0.07258	0.2051	0.1298	1.581	23.34	0.375246
IL-10RB	0.385854	3.509	3.199	0.3095	0.349	0.8869	19.64	0.559604
IL-22 RA1	0.394015	0.1131	0.3807	-0.2676	0.3081	0.8685	23.25	0.560692
IL-18R1	0.49131	3.902	3.572	0.3309	0.4731	0.6994	23.1	0.650096
PD-L1	0.694991	4.47	4.335	0.1349	0.3367	0.4007	13.27	0.794226
Beta-NGF	0.170377	-0.06247	-0.1282	0.06575	0.04609	1.426	18.54	0.429108
CXCL5	0.490562	5.079	4.71	0.3694	0.5257	0.7027	19.51	0.650096
TRANCE	0.809077	0.3183	0.2755	0.04287	0.1755	0.2443	23.62	0.879389
HGF	0.69451	8.076	7.93	0.1458	0.364	0.4006	14.7	0.794226
IL-12B	0.206763	3.704	2.817	0.8868	0.6698	1.324	13.96	0.449463
IL-24	0.240634	0.09654	-0.1376	0.2341	0.1939	1.207	21.14	0.499315
IL13	0.851445	0.1185	0.0936	0.02489	0.1313	0.1896	21.11	0.903451
ARTN	0.700291	0.4175	0.3654	0.05211	0.1338	0.3894	24.82	0.794226
MMP-10	0.059518	6.375	5.342	1.034	0.5214	1.982	23.04	0.247002
IL10	0.199413	1.509	0.9397	0.5697	0.4267	1.335	17.02	0.444059
TNF	0.007132	1.392	0.2174	1.174	0.385	3.05	17.29	0.078127
CCL23	0.088988	5.039	4.036	1.003	0.564	1.779	22.04	0.290164
CD5	0.088798	3.096	2.13	0.9667	0.5383	1.796	18.56	0.290164
CCL3	0.064592	5.798	4.773	1.026	0.5165	1.986	15.87	0.253715
Flt3L	0.294249	9.115	8.691	0.424	0.3898	1.088	14.64	0.512811
CXCL6	0.066694	6.177	4.422	1.755	0.8904	1.971	15.66	0.253715
CXCL10	0.007258	13.37	11.4	1.977	0.6727	2.939	23.54	0.078127
4E-BP1	0.011821	6.805	4.228	2.576	0.9408	2.738	22.62	0.09811
IL-20	0.321455	0.1442	0.06276	0.08144	0.08051	1.012	24.97	0.530074
SIRT2	0.096331	2.635	1.957	0.6781	0.3883	1.747	19.64	0.303276
CCL28	0.297689	1.493	1.267	0.2266	0.211	1.074	17.15	0.512811
DNER	0.409483	10.12	10.29	-0.1768	0.2067	0.8554	11.72	0.566452
EN-RAGE	0.35289	1.4	0.7631	0.6368	0.6727	0.9466	25	0.546083
CD40	0.263883	9.791	9.391	0.4001	0.3452	1.159	15.59	0.512606
IL33	0.753159	0.4502	0.414	0.03614	0.1137	0.318	24.88	0.828475
IFN-gamma	0.005169	5.871	3.549	2.322	0.7407	3.135	20.19	0.078127
FGF-19	0.656851	5.023	5.191	-0.168	0.3713	0.4524	16.59	0.794226
IL4	0.281506	-0.4643	-0.6546	0.1904	0.1727	1.102	23.62	0.512811
LIF	0.005176	4.333	2.147	2.187	0.687	3.183	17.91	0.078127
NRTN	0.288351	0.2371	0.09604	0.1411	0.1292	1.092	19.35	0.512811
MCP-2	0.002399	8.575	6.153	2.422	0.6802	3.561	17.03	0.078127
CASP-8	0.04536	2.31	1.193	1.117	0.5165	2.163	16.72	0.229961
CCL25	0.891695	2.044	1.986	0.05792	0.4206	0.1377	22.69	0.925133
CX3CL1	0.335327	1.986	1.665	0.3205	0.3245	0.9877	19.58	0.530074
TNFRSF9	0.029599	5.106	3.86	1.246	0.5218	2.387	16.06	0.180161
NT-3	0.967698	0.0273	0.03234	-0.00504	0.1232	0.04091	24.68	0.981676
TWEAK	0.860901	9.035	9.092	-0.05671	0.3189	0.1778	17.41	0.903451
CCL20	0.158671	4.305	3.126	1.179	0.7997	1.474	16.97	0.413905
ST1A1	0.158579	0.9047	0.1252	0.7795	0.5199	1.499	12.53	0.413905
STAMBP	0.038629	2.586	1.487	1.099	0.4917	2.235	17.57	0.220429
IL5	0.253517	0.3121	0.1232	0.1889	0.1615	1.17	24.23	0.503176
ADA	0.336739	4.998	4.554	0.4443	0.4496	0.9883	17.13	0.530074
TNFB	0.223633	2.69	2.103	0.5868	0.4594	1.277	13.13	0.47483
CSF-1	0.456702	9.422	9.221	0.201	0.2625	0.7659	13.74	0.622341

### Sheet: STable4
Supplementary table 4. List of TotalSeq-A antibodies (Biolegend) used for mouse CITE-seq.
DNA_ID	Clone	Antigen	Barcode
A0209	2.11	0209 anti-mouse TCR Vγ1.1/Cr4	TCGTTTAACCAGCCT
A0204	37.51	0204 anti-mouse CD28	ATTAAGAGCGTGTTG
A0557	90	0557 anti-mouse CD38	CGTATCCGTCTCCTA
A0109	93	0109 anti-mouse CD16/32	TTCGATGCTGGAGCA
A0157	104	0157 anti-mouse CD45.2	CACCGTCATTCAACC
A0904	390	0904 anti-mouse CD31	GCTGTAGTATCATGT
A0210	536	0210 anti-mouse TCR Vγ3	TCGTGGTCCCTTTCT
A0119	551	0119 anti-mouse Siglec H	CCGCACCTACATTAG
A0811	927	0811 anti-mouse CD317 (BST2, PDCA-1)	TGTGGTAGCCCTTGT
A0841	4E5	0841 anti-mouse Ly49D	TATATCCCTCAACGC
A0852	10E5	0852 anti-mouse CD226 (DNAM-1)	ACGCAGTATTTCCGA
A0201	2E7	0201 anti-mouse CD103	TTCATTAGCCCGCTG
A0877	4E10	0877 anti-mouse JAML	GTTATGGTTCGTGTT
A0552	3E12	0552 anti-mouse CD304 (Neuropilin-1)	CCAGCTCATTCAACG
A0564	10/FR2	0564 anti-mouse Folate Receptor β (FR-β)	CTCAGATGCCCTTTA
A0571	11-26c.2a	0571 anti-mouse IgD	TCATATCCGTTGTCC
A0849	16-10A1	0849 anti-mouse CD80	GACCCGGTGTCATTT
A0927	16A11	0927 anti-mouse CD159a (NKG2AB6)	GTGTTTGTGTTCCTG
A0182	17A2	0182 anti-mouse CD3	GTATGTCCGCTCGAT
A0194	17B5	0194 anti-mouse CD137	TCCCTGTATAGATGA
A1009	18d3	1009 anti-mouse CD94	CACAGTTGTCCGTGT
A0015	1A8	0015 anti-mouse Ly-6G	ACATTGACGCAACTA
A0851	1B1	0851 anti-mouse CD1d (CD1.1, Ly-38)	CAACTTGGCCGAATC
A0905	1D4B	0905 anti-mouse CD107a (LAMP-1)	AAATCTGTGCCGTAC
A0824	1F11	0824 anti-mouse P2X7R	TGCTTCATTCATGTG
A0448	1F8C33	0448 anti-mouse CD204 (Scavenger R1)	AGCTAGACACGTTGT
A0596	1G8/ESAM	0596 anti-mouse ESAM	TATAGTTTCCGCCGT
A0848	1G9	0848 anti-mouse TIGIT (Vstm3)	GAAAGTCGCCAACAG
A0231	25-D1.16	0231 anti-mouse H-2Kb bound to SIINFEKL	CGTTTATGGGATGGG
A0810	281-2	0810 anti-mouse CD138 (Syndecan-1)	GCGTTTGTATGTACT
A0225	29-2L17	0225 anti-mouse CD196 (CCR6)	CTCTCTGCATTCCTC
A0184	29A1.4	0184 anti-mouse CD335 (NKp46)	CCCTTTCACCTCGAA
A0565	2B10C42	0565 anti-mouse MERTK (Mer)	AGTAGAGCAACTCGT
A0012	2B8	0012 anti-mouse CD117 (c-kit)	TGCATGTCATCGGTG
A0910	2C9.G2 (HMβ3-1)	0910 anti-mouse/rat CD61	TTCTTTACCCGCCTG
A0250	2F1/KLRG1	0250 anti-mouse/human KLRG1 (MAFA)	GTAGTAGGCTAGACC
A0833	2G12	0833 anti-mouse CD194 (CCR4)	TTCATGTGTTTGTGC
A0903	3/23	0903 anti-mouse CD40	ATTTGTATGCTGGAG
A0096	30-F11	0096 anti-mouse CD45	TGGCTATGGAGCAGA
A0075	30-H12	0075 anti-mouse CD90.2	CCGATCAGCCGTTTA
A0930	330-AJ	0930 anti-mouse Ly108	CGATTCTTTGCGAGT
A1013	3B3	1013 anti-mouse CD365 (Tim-1)	ATGGGATTAACCGTC
A0104	3C4 (MIC2/4)	0104 anti-mouse CD102	GATATTCAGTGCGAC
A0839	3D10	0839 anti-mouse Ly49H	CCAGTAGGCTTATTA
A0440	3D6.112	0440 anti-mouse CD169/Siglec-1	ATTGACGACAGTCAT
A0226	429 (MVCAM.A)	0226 anti-mouse CD106	CGTTCCTACCTACCT
A0879	4A9	0879 anti-mouse IL-21 Receptor	GATTCCGACAGTAGA
A0377	4B12	0377 anti-mouse CD197 (CCR7)	TTATTAACAGCCCAC
A0836	4C12	0836 anti-mouse DR3 (TNFRSF25)	GCTTGGGCAATTAAG
A0437	4C7	0437 anti-mouse/human CD207	CGATTTGTATTCCCT
A0002	53-6.7	0002 anti-mouse CD8a	TACCCGTAATAGCGT
A0111	53-7.3	0111 anti-mouse CD5	CAGCTCAGTGTGTTG
A0825	5D3/CLEC12A	0825 anti-mouse CD371 (CLEC12A)	GCGAGAAATCTGCAT
A0880	5F1	0880 anti-mouse GITR-L	GTATTCCGCACCTAT
A0227	5H4	0227 anti-mouse CD122 (IL-2Rβ)	GGTATGCGACACTTA
A0881	6A6	0881 anti-mouse CD272 (BTLA)	TGACCCTATTGAGAA
A1019	6B4C88	1019 anti-mouse CD215 (IL-15Rα)	TGTACGCATGTATGG
A0882	6C1	0882 anti-mouse PIR-A/B	TGTAGAGTCAGACCT
A0093	6D5	0093 anti-mouse CD19	ATCAGCCATGTCAGT
A0847	7E.17G9	0847 anti-mouse CD278 (ICOS)	ACTGCCATATCCCTA
A0107	7E9	0107 anti-mouse CD21/CD35 (CR2/CR1)	GGATAATTTCGATCC
A1006	7H1	1006 anti-mouse CD160	GCGTATGTCAGTACC
A0556	7H11	0556 anti-mouse CD370 (CLEC9A, DNGR1)	AACTCAGTTGTGCCG
A0554	89B3A5	0554 anti-mouse CD309 (VEGFR2, Flk-1)	AGTTGTCCTGTACGA
A0178	A20	0178 anti-mouse CD45.1	CCTATGGACTTGGAC
A0098	A2F10	0098 anti-mouse CD135	GTAGCAAGATTCAAG
A0198	A7R34	0198 anti-mouse CD127 (IL-7Rα)	GTGTGAGGCACTCTT
A0113	AA4.1	0113 anti-mouse CD93 (AA4.1, early B lineage)	GGTATTTCCTGTGGT
A0105	AFS98	0105 anti-mouse CD115 (CSF-1R)	TTCCGTTGTTGTGAG
A0573	APA5	0573 anti-mouse CD140a	GTCATTGCGGTCCTA
A0840	AT8	0840 anti-mouse Ly49G	CGTATCTGTCATTAG
A0108	B3B4	0108 anti-mouse CD23	TCTCTTGGAAGATGA
A0809	Ba13	0809 anti-mouse CD200R3	ATCAACTTGGAGCAG
A0114	BM8	0114 anti-mouse F4/80	TTAACTTCAGCCCGT
A1016	BP-3	1016 anti-mouse CD157 (BST-1)	AGAGCAATTTCAGGG
A0854	CW-1.2	0854 anti-mouse CD199 (CCR9)	CCCTCTGGTATGGTT
A0835	CX5	0835 anti-mouse CD314 (NKG2D)	GAGGCTTATCATTTC
A0228	CXCR3-173	0228 anti-mouse CD183 (CXCR3)	GTTCACGCCGTGTTA
A0130	D7	0130 anti-mouse Ly-6A/E (Sca-1)	TTCCTTTCCTACGCA
A0837	DIH9	0837 anti-mouse IL-33Rα (IL1RL1, ST2)	GCGATGGAGCATGTT
A0193	DTA-1	0193 anti-mouse CD357 (GITR)	GGCACTCTGTAACAT
A0834	Duha59	0834 anti-mouse CD39	GCGTATTTAACCCGT
A0560	FA-11	0560 anti-mouse CD68	CTTTCTTTCACGGGA
A0214	FIB504	0214 anti-human/mouse integrin β7	TCCTTGGATGTACCG
A0237	G0114F7	0237 Rat IgG1, λ Isotype Ctrl	GGGAGCGATTCAACT
A0449	G8.8	0449 anti-mouse CD326 (Ep-CAM)	ACCCGCGTTAGTATG
A0200	GL-1	0200 anti-mouse CD86	CTGGATTTGTGTATC
A0121	GL3	0121 anti-mouse TCR γ/δ	AACCCAAATAGCTGA
A0070	GoH3	0070 anti-human/mouse CD49f	TTCCGAGGATGATCT
A1007	H1.1	1007 anti-mouse CD85k (gp49 Receptor)	ATGTCAACTCTGGGA
A0197	H1.2F3	0197 anti-mouse CD69	TTGTATTCCGCCATT
A0883	H194-112	0883 anti-mouse CD26 (DPP-4)	ATGGCCTGTCATAAT
A0120	H57-597	0120 anti-mouse TCR β chain	TCCTATGGGACTCAG
A0013	HK1.4	0013 anti-mouse Ly-6C	AAGTCGTGAGGCATG
A0857	HM34	0857 anti-mouse CD34	GATTCCTTTACGAGC
A0555	HM36	0555 anti-mouse CD36	TTTGCCGCTACGACA
A0429	HM48-1	0429 anti-mouse CD48	AGAACCGCCGTAGTT
A0561	HM79-12	0561 anti-mouse CD79b (Igβ)	TAACTCAGTGCGAGT
A0376	HM-CCR5	0376 anti-mouse CD195 (CCR5)	ACCAGTTGTCATTAC
A0884	HMD1-3	0884 anti-mouse DLL1	AGACCTCCTTACGAT
A0885	HMHV-1B18	0885 anti-mouse CD270 (HVEM)	GATCCGTGTTGCCTA
A0887	HMJ1-29	0887 anti-mouse CD339 (Jagged 1)	TAGTATGCTGGAGCG
A0442	HMN1-12	0442 anti-mouse Notch 1	TCCGGTCACTCAGTA
A0888	HMN4-14	0888 anti-mouse Notch 4	GTACTTAACGTCATC
A0850	HMα1	0850 anti-mouse CD49a	CCATTCATTTGTGGC
A0421	HMα2	0421 anti-mouse CD49b	CGCGTTAGTAGAGTC
A0570	HMβ1-1	0570 anti-mouse/rat CD29	ACGCATTCCTTGTGT
A0241	HTK888	0241 Armenian Hamster IgG Isotype Ctrl	CCTGTCATTAAGACT
A0916	I015F8	0916 anti-mouse CD124 (IL-4Rα)	GAACCGTAGTATAAC
A0073	IM7	0073 anti-mouse/human CD44	TGGCTTCAGGTCCTA
A0808	J073E5	0808 anti-mouse CCR3 (CD193)	TAGAACCGTATCCGT
A0235	KJ16-133.18	0235 anti-mouse TCR Vβ8.1, 8.2	ACTATCCGTTGTGCT
A0846	L138D7	0846 anti-mouse CD185 (CXCR5)	ACGTAGTCACCTAGT
A0444	L276F12	0444 anti-mouse CXCR4	GTCGTGGTGTTGTTC
A0191	LG.3A10	0191 anti-mouse/rat/human CD27	CAAGGTATGTCACTG
A0212	M1/69	0212 anti-mouse CD24	TATATCTTTGCCGCA
A0014	M1/70	0014 anti-mouse/human CD11b	TGAAGGCTCATTTGT
A0595	M17/4	0595 anti-mouse CD11a	AGAGTCTCCCTTTAG
A0895	M3/38	0895 anti-mouse/human Mac-2 (Galectin-3)	GATGCAATTAGCCGG
A0117	M5/114.15.2	0117 anti-mouse I-A/I-E	GGTCACCAGTATGAT
A0115	MAR-1	0115 anti-mouse FcεRIα	AGTCACCTCGAAGCT
A0076	MC-480	0076 anti-mouse/human CD15 (SSEA-1)	GCTAGTTTGTGCTGC
A0381	MECA-32	0381 anti-mouse Panendothelial Cell Antigen	CGTCCTAGTCATTGG
A0232	MECA-367	0232 anti-mouse MAdCAM-1	TTGGGCGATTAAGAA
A0112	MEL-14	0112 anti-mouse CD62L	TGGGCCTAAGTCATC
A1012	MFL3	1012 anti-mouse CD178 (FasL)	GTCACGTAGTATCTT
A0562	Michel-19	0562 anti-mouse CD83	TCTCAGGCTTCCTAG
A0190	MIH6	0190 anti-mouse CD274 (B7-H1, PD-L1)	TCGATTCCACCAACT
A0812	MJ7/18	0812 anti-mouse CD105	TATCCCTGCCTTGCA
A0091	MOPC-173	0091 Mouse IgG2a, κ isotype Ctrl	CTCCTACCTAAACTG
A0090	MOPC-21	0090 Mouse IgG1, κ isotype Ctrl	GCCGGACGACATTAA
A0092	MPC-11	0092 Mouse IgG2b, κ isotype Ctrl	ATATGTATCACGCGA
A0354	MR9-4	0354 anti-mouse TCR Vβ5.1, 5.2	CTCAACAGTATTCTG
A0875	MTS510	0875 anti-mouse TLR4 (CD284)/MD2 Complex	GCAGTTGTCCGATTC
A0443	MWReg30	0443 anti-mouse CD41	ACTTGGATGGACACT
A0813	MZ3	0813 anti-mouse CD9	TAGCAGTCACTCCTA
A0925	N2B2	0925 anti-mouse CD253 (TRAIL)	CCCTTTCCGATTCAA
A0106	N418	0106 anti-mouse CD11c	GTTATGGACGCTTGC
A1010	NLDC-145	1010 anti-mouse CD205 (DEC-205)	CATATTGGCCGTAGT
A0559	NVG-2	0559 anti-mouse CD63	ATCCGACACGTATTA
A0807	OX-110	0807 anti-mouse CD200R (OX2R)	ATTCTTTCCCTCTGT
A0380	OX-7	0380 anti-rat CD90/mouse CD90.1	AGTATGGGATGCAAT
A0195	OX-86	0195 anti-mouse CD134 (OX-40)	CTCACCTACCTATGG
A0079	OX-90	0079 anti-mouse CD200 (OX2)	TCAATTCCGGTAGTC
A0827	OX-97	0827 anti-mouse CD22	AGGTCCTCTCTGGAT
A0422	P84	0422 anti-mouse CD172a (SIRPα)	GATTCCCTTGTAGCA
A0097	PC61	0097 anti-mouse CD25	ACCATGAGACACAGT
A0118	PK136	0118 anti-mouse NK-1.1	GTAACATTACTCGTC
A0078	R1-2	0078 anti-mouse CD49d	CGCTTGGACGCTTAA
A0103	RA3-6B2	0103 anti-mouse/human CD45R/B220	CCTACACCTCATAAT
A0116	RB6-8C5	0116 anti-mouse Ly-6G/Ly-6C (Gr-1)	TAGTGTATGGACACG
A0439	RCR-16	0439 anti-mouse CD201 (EPCR)	TATGATCTGCCCTTG
A0441	RI7217	0441 anti-mouse CD71	ACCGACCAGTAGACA
A0558	RIKO-3	0558 anti-mouse CD55 (DAF)	ATTGTTGTCAGACCA
A0924	RM134L	0924 anti-mouse CD252 (OX40 Ligand)	TCTCAGAACAGCCCT
A0892	RM2-5	0892 anti-mouse CD2	TTGCCGTGTGTTTAA
A0001	RM4-5	0001 anti-mouse CD4	AACAAGACCCTTGAG
A0450	RMM-1	0450 anti-mouse IgM	AGCTACGCATTCAAT
A0229	RMP-1	0229 anti-mouse/rat CD62P (P-selectin)	TGTGTGCCGTAGACT
A0004	RMP1-30	0004 anti-mouse CD279 (PD-1)	GAAAGTCAAAGCACT
A0003	RMT3-23	0003 anti-mouse CD366 (Tim-3)	ATTGGCACTCAGATG
A0567	RMT4-54	0567 anti-mouse Tim-4	TGCTGGAGGGTATTC
A1008	RMV-7	1008 anti-mouse CD51	GGAGTCAGGGTATTA
A0236	RTK2071	0236 Rat IgG1, κ isotype Ctrl	ATCAGATGCCCTCAT
A0238	RTK2758	0238 Rat IgG2a, κ Isotype Ctrl	AAGTCAGGTTCGTTT
A0240	RTK4174	0240 Rat IgG2c, κ Isotype Ctrl	TCCAGGCTAGTCATT
A0095	RTK4530	0095 Rat IgG2b, κ Isotype Ctrl	GATTCTTGACGACCT
A0110	S11	0110 anti-mouse CD43	TTGGAGGGTTGTGCT
A0417	S15049I	0417 anti-mouse CD163	GAGCAAGATTAAGAC
A0415	S16007D	0415 anti-P2RY12	TTGCTTATTTCCGCA
A0431	S17007L	0431 anti-mouse CD170 (Siglec-F)	TCAATCTCCGTCGCT
A0563	SA011F11	0563 anti-mouse CX3CR1	CACTCTCAGTCCTAT
A0909	SA044G4	0909 anti-mouse CD182 (CXCR2)	TTTCCTTGTAGAGCG
A0926	SA051D1	0926 anti-mouse CD186 (CXCR6)	TGTCAGGTTGTATTC
A0424	Sa14-2	0424 anti-mouse CD14	AACCAACAGTCACGT
A0889	SA191A10	0889 anti-mouse CAT-1 (SLC7A1)	AAGCTGCATTTCCTT
A0426	SA203G11	0426 anti-mouse CD192 (CCR2)	AGTGCGATCTGCAAC
A0907	SA214G2	0907 anti-mouse CD198 (CCR8)	ATCTCCGTTGTGCGA
A0192	SA275A11	0192 anti-mouse CD20	TCCACTCCCTGTATA
A0917	SA367H8	0917 anti-mouse CD95 (Fas)	CACATCGTTTGTGTA
A0203	TC15-12F12.2	0203 anti-mouse CD150 (SLAM)	CAACGCCTAGAAACC
A0937	TEK4	0937 anti-mouse CD202b (Tie-2)	TGTTTGTAAGTTCCC
A0122	TER-119	0122 anti-mouse TER-119/Erythroid Cells	GCGCGTTTGTGCTAT
A0890	TKS-1	0890 anti-mouse 4-1BB Ligand (CD137L)	CAGTTCAGTACGCAG
A0893	TR75-89	0893 anti-mouse CD120b (TNF R Type II/p75)	GAAGCTGTATCCGAA
A0876	TX52	0876 anti-mouse CD300c/CD300d/MAIR-II	GTGATCTAAGATGCG
A1011	TX56	1011 anti-mouse CD155 (PVR)	TAGCTTGGGATTAAG
A0077	TY/11.8	0077 anti-mouse CD73	ACACTTAACGTCTGG
A0914	TY25	0914 anti-mouse CD273 (B7-DC, PD-L2)	CACTCCTTGTAGTCA
A0388	UC10-4B9	0388 anti-mouse CD152	AGTGTTTGTCCTGGT
A0211	UC3-10A6	0211 anti-mouse TCR Vγ2	AAGCTGCACCGTAAT
A0566	URA-1	0566 anti-mouse CD301b	CTTGCCTTGCGATTT
A0891	YE1/19.1	0891 anti-mouse ENPP1 (PC1)	CATTAACCGCCCTTA
A0842	YE1/48.10.6	0842 anti-mouse Ly-49A	AATTCCGTCAGATGA
A0074	YN1/1.7.4	0074 anti-mouse CD54	ATAACCGACACAGTG
A0230	YTS156.7.7	0230 anti-mouse CD8b (Ly-3)	TTCCCTCTATGGAGC
A0416	ZAQ5	0416 anti-mouse CD300LG (Nepmucin)	CGGTCCGTATCATTT
A0568	ZET	0568 anti-mouse/rat XCR1	TCCATTACCCACGTT

### Sheet: STable5
Supplementary table 5. List of HTO antibodies (Biolegend) used for mouse single-cell barcoding.
Antibody	Cat #	DNA_ID	Clone	Antigen	Barcode
TotalSeq™-A0301 anti-mouse Hashtag 1 Antibody	1555801	A0301	M1/42 ; 30-F11	CD45 ; MHC I	ACCCACCAGTAAGAC
TotalSeq™-A0302 anti-mouse Hashtag 2 Antibody	1555803	A0302	M1/42 ; 30-F11	CD45 ; MHC I	GGTCGAGAGCATTCA
TotalSeq™-A0303 anti-mouse Hashtag 3 Antibody	1555805	A0303	M1/42 ; 30-F11	CD45 ; MHC I	CTTGCCGCATGTCAT
TotalSeq™-A0304 anti-mouse Hashtag 4 Antibody	1555807	A0304	M1/42 ; 30-F11	CD45 ; MHC I	AAAGCATTCTTCACG
TotalSeq™-A0305 anti-mouse Hashtag 5 Antibody	1555809	A0305	M1/42 ; 30-F11	CD45 ; MHC I	CTTTGTCTTTGTGAG
TotalSeq™-A0306 anti-mouse Hashtag 6 Antibody	1555811	A0306	M1/42 ; 30-F11	CD45 ; MHC I	TATGCTGCCACGGTA

### Sheet: STable6
Supplementary table 6. List of antibodies used for flow cytometry.
Antigen	Conjugate	Clone	Dilution	Producer	Cat #
B220 (CD45R)	BV421	RA3-6B2	1:20	Biolegend	103251
CD11c	AF647	N418	1:200	Biolegend	117314
CD14	APC-Cy7	Sa14-2	1:40	Biolegend	123318
CD274	PE	10F.9G2	1:100	Millipore Sigma	MABF404
CD3	PerCP-Cy5.5	17A2	1:20	Biolegend	100218
CD317	BV605	927	1:80	Biolegend	127025
CD45	BUV395	30-F11	1:100	BD	564279
CD4	BUV661	GK1.5	1:100	BD	612974
CD49b	PE	DX5	1:100	Biolegend	108907
CD8a	BUV737	53-6.7	1:100	BD	564297
F4/80	BV711	BM8	1:40	Biolegend	123147
FoxP3	AF647	150D	1:20	Biolegend	320014
Gata3	BUV395	L50-823	1:20	BD	565448
GzmB	PE-Cy7	QA16A02	1:20	Biolegend	372214
H2-Kb/Db (MHC I)	APC-Fire750	28-8-6	1:20	Biolegend	114618
I-A/I-E (MHC II)	PE-Dazzle594	M5/114.15.2	1:160	Biolegend	107648
IFNɣ	PE	DB-1	1:20	Biolegend	507806
IFNɣR2	AF700	37895R	1:20	R&D	IC4851N
Ly6G	BV785	1A8	1:80	Biolegend	127645
Nk1.1	BV650	PK136	1:40	Biolegend	108736
Nk1.1	FITC	PK136	1:200	Biolegend	108706
pSTAT1 (pS727)	PE	A15158B	1:20	Biolegend	686404
RORɣt	AF700	1181A	1:20	R&D	IC9125N
T-bet	BV711	4B10	1:40	Biolegend	644820
TCRɣδ	BV510	GL3	1:55	Biolegend	118131
TCRβ	APC-Fire750	H57-597	1:40	Biolegend	109246
TNF⍺	FITC	MP6-XT22	1:200	Biolegend	506303
